# A parasitoid serpin gene that disrupts host immunity shows adaptive evolution of alternative splicing

**DOI:** 10.1101/2023.03.28.534536

**Authors:** Zhichao Yan, Qi Fang, Lei Yang, Shan Xiao, Jiale Wang, Gongyin Ye

## Abstract

Alternative splicing (AS) is a major source of protein diversity in eukaryotes, but less is known about its evolution compared to gene duplication (GD). How AS and GD interact is also largely understudied. By constructing the evolutionary trajectory of a serpin gene PpSerpin-1 (*Pteromalus puparum* serpin 1) in parasitoids and other insects, we found that both AS and GD jointly contribute to serpin protein diversity. These two processes are negatively correlated and show divergent features in both protein and regulatory sequences. Furthermore, parasitoid wasps exhibit higher numbers of serpin protein/domains than nonparasitoids, resulting from more GD but less AS in parasitoids. Nevertheless, PpSerpin-1 shows an exon expansion of AS compared to other parasitoids. We find that several isoforms of PpSerpin-1 are involved in the wasp immune response, have been recruited to both wasp venom and larval saliva, and suppress host immunity. In summary, we report the differential features of AS and GD in the evolution of insect serpins and their associations with the parasitic life strategy, and we provide an example of how a parasitoid serpin gene adapts to parasitism through AS.
