## Supplemental Table 1 for "A parasitoid serpin gene that disrupts host immunity shows adaptive evolution of alternative splicing"

### Sheet: TableS1-2
Table S1. Primers used for isoform-specific RT-PCR
Alternative isoform	Forward primer	Reverse primer
X1	5'-GACTGACATGTTCACCAACTC-3'	5'-GTTCTTGACGTGATACTTGACTG-3'
A	5'-GACTGACATGTTCACCAACTCTG-3'	5'-GGATGTAGAACTTGCCCGAC-3'
B	5'-CGACGAACTTCTCAAAGTAAGCA-3'	5'-TCACGTTAAGGTCATCAGGCA-3'
C	5'-GACTGACATGTTCACCAACTC-3'	5'-CCAGCAAAGATTGAAAGATCGAC-3'
D	5'-GACTGACATGTTCACCAACTC-3'	5'-ATGCTGTACTGGATTATTCAGG-3'
E	5'-CAAAGTAAGCAAAGTTACGCAG-3'	5'-CCTTCACAATTTCTCAACAGTTCC-3'
F	5'-GACTGACATGTTCACCAACTC-3'	5'-GAAAGCAAATGGTCTATCTGCTC-3'
G	5'-CGACGAACTTCTCAAAGTAAGCA-3'	5'-AATTTCGCAGCAATAGCTCGT-3'
H	5'-CGACGAACTTCTCAAAGTAAGCA-3'	5'-CGTTACTTCGAAAGGTAGACAGG-3'
I	5'-CCAGAAACCTCTGGAAGCTC-3'	5'-TTCATCTTCGTCAGAAGTGATTGC-3'
X2	5'-GACTGACATGTTCACCAACTCTG-3'	5'-TAGGATAAACTGAACATCCGTGAC-3'
J	5'-CAGAAACCTCTGGAAGCTCTC-3'	5'-GAGCTAAGACTTGTCCGCTG-3'
X3	5'-GACTGACATGTTCACCAACTC-3'	5'-AGAGTGACTTTAGTTCGATTGTCC-3'
K	5'-AAGCAAAGTTACGCAGAAGG-3'	5'-TCTAATGTAACGCTACGACTTGG-3'
X4	5'-CAAAGTAAGCAAAGTTACGCAG-3'	5'-TTATGGTTTCGTGATCTGTCC-3'
X5	5'-CACCAACTCTGCCAACTTCTC-3'	5'-TGCGTGTTCTTACACCAATCTC-3'
L	5'-TCCAGAAACCTCTGGAAGCTC-3'	5'-CTTCGATCCTGTACAGGAAAGAC-3'
M	5'-CAAAGTAAGCAAAGTTACGCAG-3'	5'-AAAGGGTCTGTCCACAATGAG-3'
N	5'-CACCAACTCTGCCAACTTCTC-3'	5'-TTATAGCGTTCTGACCAGTCC-3'
O	5'-AAGCAAAGTTACGCAGAAGG-3'	5'-GTTGTCATCACCGAATCTAATGTC-3'
P	5'-CAAAGTAAGCAAAGTTACGCAG-3'	5'-TGATAGCCATCTTCATAACCAC-3'
18S	5'-CGAGCGATGAACCGACAG-3'	5'-CGGGGAGGTAGTGACGAA-3'
