## Supplemental Table 2 for "A parasitoid serpin gene that disrupts host immunity shows adaptive evolution of alternative splicing"

### Sheet: TableS1-2
Table S2. Primers used for recombinant expression vector construction
	Forward primer	Reverse primer
Constitutive-fragment	5'-AGCAAATGGGTCGCGGATCCGAGGACAAGGCAGTGGAGGC-3'	5'-CAGAGTTGGTGAACATGTCAGTC-3'
Alternative-fragment
X1	5'-GACTGACATGTTCACCAACTCTG-3'	5'-GTGGTGGTGCTCGAGTTAAACTTCTGGATCAATAAC-3'
A		5'-GTGGTGGTGCTCGAGTTAAACAGTTTCCGGATG-3'
B		5'-GTGGTGGTGCTCGAGTTAGCTCCTCGGCTGTACG-3'
C		5'-GTGGTGGTGCTCGAGTTACAAATCTGATACAGTGC-3'
D		5'-GTGGTGGTGCTCGAGTCAATGCTGTACTGGATTATTC-3'
E		5'-GTGGTGGTGCTCGAGTCACAATTTCTCAACAG-3'
F		5'-GTGGTGGTGCTCGAGTTATCCAAAAATCACTG-3'
G		5'-GTGGTGGTGCTCGAGTTACAATTCATTTGAAG-3'
H		5'-GTGGTGGTGCTCGAGTTAAGCTGTAGGGTTAATAATATATC-3'
I		5'-GTGGTGGTGCTCGAGTTACGGTTTAATTACAG-3'
X2		5'-GTGGTGGTGCTCGAGTACTTTGCAGGATCTGTAATAG-3'
J		5'-GTGGTGGTGCTCGAGTTATGGAGCTAAGACTTG-3'
X3		5'-GTGGTGGTGCTCGAGTTAATTATTAATCGTTGGGTC-3'
K		5'-GTGGTGGTGCTCGAGCTATGGGTCAAGCACGAATC-3'
X4		5'-GTGGTGGTGCTCGAGTTATGGTTTCGTGATCTGTCC-3'
X5		5'-GTGGTGGTGCTCGAGTTACTTTGCCAGTGGATCTAGG-3'
L		5'-GTGGTGGTGCTCGAGTCACAGACTCGGGTCTTG-3'
M		5'-GTGGTGGTGCTCGAGTTAGTTGGTGGGCGATC-3'
N		5'-GTGGTGGTGCTCGAGTTATAGCGTTCTGACCAG-3'
P		5'-GTGGTGGTGCTCGAGTCACAATGTTGGTTCGCCG-3'
