## Supplemental Table 3 for "A parasitoid serpin gene that disrupts host immunity shows adaptive evolution of alternative splicing"

### Sheet: TableS1
Table S3. Proteomic identified proteins in pull-down gel slices
Coverage: the percentage of the protein sequence covered by identified peptides; # peptides: The number of distinct peptide sequences in the protein group; # PSM: The total number of identified peptide sequences for the protein, including those redundantly identified.
Accession	eGFP				A				G				O				P				B				H				M			Description	Notes
	Coverage	# Peptides	# PSM		Coverage	# Peptides	# PSM		Coverage	# Peptides	# PSM		Coverage	# Peptides	# PSM		Coverage	# Peptides	# PSM		Coverage	# Peptides	# PSM		Coverage	# Peptides	# PSM		Coverage	# Peptides	# PSM
XP_022129947.1	0	0	0		23.58	2	3		25.76	2	3		25.76	2	2		49.34	4	5		0	0	0		0	0	0		13.97	1	1	polyubiquitin-B [Pieris rapae]	NA
XP_022122694.1	0	0	0		19.74	7	8		7.95	3	3		4.62	2	2		0	0	0		0	0	0		5.64	2	2		12.31	5	5	alaserpin-like isoform X9 [Pieris rapae]	NA
XP_022114790.1	0	0	0		21.19	8	8		4.65	2	2		2.58	1	1		0	0	0		0	0	0		3.88	2	2		2.58	1	1	venom protease-like [Pieris rapae]	PrHP1
XP_022119641.1	0	0	0		0	0	0		5.47	2	2		0	0	0		20.35	8	16		0	0	0		0	0	0		0	0	0	tubulin beta chain-like [Pieris rapae]	NA
XP_022120271.1	0	0	0		19.58	9	24		7.67	2	3		17.46	7	11		13.23	4	5		0	0	0		0	0	0		0	0	0	serine protease 7-like isoform X1 [Pieris rapae]	PrPAP1
XP_022125348.1	0	0	0		0	0	0		0	0	0		0	0	0		19.21	5	5		0	0	0		0	0	0		0	0	0	serine/threonine-protein phosphatase alpha-2 isoform [Pieris rapae]	NA
XP_022114645.1	0	0	0		0	0	0		0	0	0		0	0	0		17.9	5	5		0	0	0		0	0	0		0	0	0	serine/threonine-protein phosphatase PP1-beta catalytic subunit [Pieris rapae]	NA
XP_022112600.1	0	0	0		0	0	0		11.27	2	2		0	0	0		6.57	1	1		0	0	0		0	0	0		0	0	0	ras-related protein Rab-2A [Pieris rapae]	NA
XP_022116267.1	0	0	0		16.46	6	6		0	0	0		0	0	0		0	0	0		0	0	0		0	0	0		0	0	0	melanization protease 1-like [Pieris rapae]	PrHP17
XP_022125008.1	0	0	0		16.44	7	8		0	0	0		1.6	1	1		0	0	0		0	0	0		0	0	0		0	0	0	serine protease easter-like [Pieris rapae]	PrPAP3
XP_022128544.1	0	0	0		0	0	0		0	0	0		0	0	0		16.15	2	3		0	0	0		0	0	0		0	0	0	ras-like GTP-binding protein Rho1 isoform X2 [Pieris rapae]	NA
XP_022129226.1	0	0	0		15.24	2	2		0	0	0		0	0	0		0	0	0		0	0	0		8.57	1	1		8.57	1	1	histone H2A, partial [Pieris rapae]	NA
XP_022125560.1	0	0	0		14.98	6	6		0	0	0		0	0	0		0	0	0		0	0	0		0	0	0		0	0	0	tryptase [Pieris rapae]	SPH, active site S was G
XP_022118407.1	0	0	0		0	0	0		0	0	0		0	0	0		14.43	3	3		0	0	0		0	0	0		0	0	0	40S ribosomal protein S9 [Pieris rapae]	NA
XP_022120273.1	0	0	0		13.22	2	8		7.85	1	1		13.22	3	3		13.22	2	2		0	0	0		0	0	0		0	0	0	serine protease 7-like [Pieris rapae]	This gene has been removed after genome annotation updatation. This gene is highly similar to PrPAP1 but without clip domain.
XP_022123445.1	0	0	0		0	0	0		4.05	1	1		0	0	0		12.55	4	4		0	0	0		0	0	0		0	0	0	V-type proton ATPase subunit B [Pieris rapae]	NA
XP_022121669.1	0	0	0		0	0	0		5.3	2	2		0	0	0		5.76	2	2		0	0	0		0	0	0		0	0	0	26S proteasome regulatory subunit 7 [Pieris rapae]	NA
XP_022126975.1	0	0	0		0	0	0		0	0	0		0	0	0		10.88	2	2		0	0	0		0	0	0		0	0	0	ras-related protein Rac1 [Pieris rapae]	NA
XP_022114940.1	0	0	0		0	0	0		0	0	0		0	0	0		9.91	2	2		0	0	0		0	0	0		0	0	0	ras-related protein Rab-32 isoform X8 [Pieris rapae]	NA
XP_022113674.1	0	0	0		4.3	2	2		2.66	1	1		2.66	1	1		4.3	2	2		0	0	0		0	0	0		2.66	1	1	aldehyde dehydrogenase X, mitochondrial-like [Pieris rapae]	NA
XP_022123310.1	0	0	0		8.89	5	5		0	0	0		0	0	0		0	0	0		0	0	0		0	0	0		0	0	0	fatty acyl-CoA hydrolase precursor, medium chain-like [Pieris rapae]	NA
XP_022112749.1	0	0	0		5.65	5	5		4.92	3	3		3.14	2	2		0	0	0		4.82	4	4		13.09	10	10		33.72	26	33	calsyntenin-1 [Pieris rapae]	NA
XP_022130698.1	0	0	0		0	0	0		0	0	0		0	0	0		8.22	6	9		0	0	0		0	0	0		0	0	0	alpha-actinin, sarcomeric isoform X1 [Pieris rapae]	NA
XP_022123026.1	0	0	0		0	0	0		0	0	0		0	0	0		6.52	3	3		0	0	0		0	0	0		0	0	0	UTP--glucose-1-phosphate uridylyltransferase isoform X4 [Pieris rapae]	NA
XP_022129330.1	0	0	0		0	0	0		0	0	0		0	0	0		6.08	3	3		0	0	0		0	0	0		0	0	0	polyadenylate-binding protein 1-A [Pieris rapae]	NA
XP_022129897.1	0	0	0		0	0	0		0	0	0		0	0	0		5.88	2	2		0	0	0		0	0	0		0	0	0	60S ribosomal protein L17 [Pieris rapae]	NA
XP_022118797.1	0	0	0		0	0	0		0	0	0		0	0	0		5.65	2	2		0	0	0		0	0	0		0	0	0	guanine nucleotide-binding protein G(o) subunit alpha isoform X1 [Pieris rapae]	NA
XP_022130491.1	0	0	0		0	0	0		0	0	0		0	0	0		5.41	2	2		0	0	0		0	0	0		0	0	0	beta-ureidopropionase-like [Pieris rapae]	NA
XP_022129651.1	0	0	0		0	0	0		3.4	2	2		1.85	1	1		0	0	0		0	0	0		0	0	0		0	0	0	ATP-dependent RNA helicase dbp2-like isoform X1 [Pieris rapae]	NA
XP_022115016.1	0	0	0		0	0	0		0	0	0		0	0	0		4.93	4	4		0	0	0		0	0	0		0	0	0	AP-1 complex subunit beta-1 [Pieris rapae]	NA
XP_022114206.1	0	0	0		0	0	0		0	0	0		0	0	0		4.82	2	2		0	0	0		0	0	0		0	0	0	cAMP-dependent protein kinase catalytic subunit [Pieris rapae]	NA
XP_022117669.1	0	0	0		0	0	0		0	0	0		0	0	0		4.79	2	2		0	0	0		0	0	0		0	0	0	T-complex protein 1 subunit eta [Pieris rapae]	NA
XP_022118669.1	0	0	0		0	0	0		0	0	0		0	0	0		4.7	3	3		0	0	0		0	0	0		0	0	0	EH domain-containing protein 1 isoform X2 [Pieris rapae]	NA
XP_022118882.1	0	0	0		4.59	2	2		0	0	0		0	0	0		0	0	0		0	0	0		0	0	0		0	0	0	poly(U)-specific endoribonuclease-C-like [Pieris rapae]	NA
XP_022116798.1	0	0	0		0	0	0		1.24	1	1		0	0	0		3.11	2	2		0	0	0		0	0	0		0	0	0	transitional endoplasmic reticulum ATPase TER94 [Pieris rapae]	NA
XP_022121873.1	0	0	0		4.29	2	2		0	0	0		0	0	0		0	0	0		0	0	0		0	0	0		0	0	0	venom serine carboxypeptidase-like isoform X1 [Pieris rapae]	NA
XP_022127426.1	0	0	0		0	0	0		0	0	0		0	0	0		4.06	2	2		0	0	0		0	0	0		0	0	0	rab GDP dissociation inhibitor alpha [Pieris rapae]	NA
XP_022130551.1	0	0	0		0	0	0		0	0	0		0	0	0		3.95	2	2		0	0	0		0	0	0		0	0	0	moesin/ezrin/radixin homolog 1 isoform X2 [Pieris rapae]	NA
XP_022117849.1	0	0	0		0	0	0		0	0	0		0	0	0		3.93	2	3		0	0	0		0	0	0		0	0	0	enolase [Pieris rapae]	NA
XP_022120635.1	0	0	0		3.93	2	2		0	0	0		0	0	0		0	0	0		0	0	0		0	0	0		0	0	0	caprin homolog [Pieris rapae]	NA
XP_022115263.1	0	0	0		0	0	0		0	0	0		0	0	0		3.68	6	7		0	0	0		0	0	0		0	0	0	clathrin heavy chain [Pieris rapae]	NA
XP_022128358.1	0	0	0		0	0	0		0	0	0		0	0	0		3.63	3	3		0	0	0		0	0	0		0	0	0	kinesin heavy chain [Pieris rapae]	NA
XP_022129298.1	0	0	0		0	0	0		0	0	0		0	0	0		3.33	2	2		0	0	0		0	0	0		0	0	0	aldehyde dehydrogenase, mitochondrial-like [Pieris rapae]	NA
XP_022118405.1	0	0	0		0	0	0		3.3	2	2		0	0	0		0	0	0		0	0	0		0	0	0		0	0	0	ATP-dependent RNA helicase DDX3X isoform X3 [Pieris rapae]	NA
XP_022124478.1	0	0	0		0	0	0		3.24	2	2		0	0	0		0	0	0		0	0	0		0	0	0		0	0	0	probable elongator complex protein 3 [Pieris rapae]	NA
XP_022119205.1	0	0	0		3.11	2	2		0	0	0		0	0	0		0	0	0		0	0	0		0	0	0		0	0	0	protein eiger [Pieris rapae]	NA
XP_022112563.1	0	0	0		2.59	2	2		0	0	0		0	0	0		0	0	0		0	0	0		0	0	0		0	0	0	thrombospondin type-1 domain-containing protein 4-like [Pieris rapae]	NA
XP_022112939.1	0	0	0		2.51	1	1		0	0	0		0	0	0		0	0	0		0	0	0		3.58	2	2		8.6	5	5	esterase FE4-like [Pieris rapae]	NA
XP_022113105.1	0	0	0		0	0	0		0	0	0		0	0	0		2.35	5	5		0	0	0		0	0	0		0	0	0	spectrin alpha chain isoform X4 [Pieris rapae]	NA
XP_022129418.1	0	0	0		2.33	2	2		0	0	0		0	0	0		0	0	0		0	0	0		0	0	0		0	0	0	uncharacterized protein LOC111003297 [Pieris rapae]	NA
XP_022122951.1	0	0	0		0	0	0		2.02	1	1		0	0	0		0	0	0		0	0	0		0	0	0		4.05	2	2	NADP-dependent malic enzyme isoform X3 [Pieris rapae]	NA
XP_022115482.1	0	0	0		0	0	0		0	0	0		0	0	0		1.89	2	2		0	0	0		0	0	0		0	0	0	putative glutamate synthase [NADPH] [Pieris rapae]	NA
XP_022121352.1	0	0	0		0	0	0		0	0	0		0	0	0		1.77	2	2		0	0	0		0	0	0		0	0	0	bifunctional 3'-phosphoadenosine 5'-phosphosulfate synthase isoform X2 [Pieris rapae]	NA
XP_022126866.1	0	0	0		0	0	0		0	0	0		0	0	0		1.71	4	5		0	0	0		0	0	0		0	0	0	spectrin beta chain isoform X7 [Pieris rapae]	NA
XP_022130392.1	0	0	0		1.52	2	2		0	0	0		0	0	0		0	0	0		0	0	0		0.76	1	1		0	0	0	juvenile hormone esterase-like [Pieris rapae]	NA
XP_022121572.1	0	0	0		0	0	0		0	0	0		0	0	0		1.32	2	3		0.56	1	2		1.32	2	3		0.56	1	1	myosin heavy chain, non-muscle [Pieris rapae]	NA
XP_022126811.1	0	0	0		0	0	0		0	0	0		0	0	0		1.08	2	2		0	0	0		0	0	0		0	0	0	myosin heavy chain, muscle isoform X32 [Pieris rapae]	NA
XP_022128117.1	0	0	0		0	0	0		0	0	0		0	0	0		0.47	2	2		0	0	0		0	0	0		0	0	0	dynein heavy chain, cytoplasmic isoform X2 [Pieris rapae]	NA
XP_022115608.1	0	0	0		0	0	0		21.98	3	5		21.98	3	3		25.27	3	3		0	0	0		0	0	0		0	0	0	ADP-ribosylation factor 1 [Pieris rapae]	NA
XP_022126664.1	0	0	0		23.68	17	67		19.78	12	26		21.03	13	33		18.94	11	20		1.81	1	1		1.67	1	1		0	0	0	hepatocyte growth factor activator-like [Pieris rapae]	PrHP8; XP_022116261.1 has been splited into XP_022116261.2 and XP_045485995.1 after NCBI genome annotation updation. All identified peptides hit to XP_022116261.2 but not XP_045485995.1. Thus, XP_022116261.2 was used for following analyses.
XP_022114747.1	0	0	0		0	0	0		15.02	3	3		0	0	0		11.27	2	2		0	0	0		0	0	0		0	0	0	ras-related protein Rab-11A [Pieris rapae]	NA
XP_022117294.1	0	0	0		6.83	1	1		6.83	1	1		0	0	0		13.04	2	2		0	0	0		0	0	0		0	0	0	peroxiredoxin 1 isoform X2 [Pieris rapae]	NA
XP_022115038.1	0	0	0		0	0	0		1.55	1	2		0	0	0		7.3	2	2		0	0	0		0	0	0		0	0	0	tubulin alpha-8 chain-like isoform X2 [Pieris rapae]	NA
XP_022130150.1	0	0	0		0	0	0		7.47	3	3		0	0	0		5.3	2	2		0	0	0		0	0	0		0	0	0	26S proteasome regulatory subunit 6B [Pieris rapae]	NA
XP_022128233.1	0	0	0		0	0	0		0	0	0		0	0	0		10.1	2	2		0	0	0		0	0	0		0	0	0	ras-related protein Rab-7a [Pieris rapae]	NA
XP_022114094.1	0	0	0		5.05	2	2		0	0	0		0	0	0		0	0	0		0	0	0		0	0	0		0	0	0	serine protease inhibitor 77Ba-like [Pieris rapae]	NA
XP_022120293.1	0	0	0		0	0	0		0	0	0		0	0	0		4.42	2	5		0	0	0		0	0	0		0	0	0	tubulin beta chain-like [Pieris rapae]	NA
XP_022118128.1	0	0	0		7.26	1	1		0	0	0		0	0	0		7.26	1	1		8.87	1	1		8.87	1	2		16.13	2	2	histone H2B-like [Pieris rapae]	NA
XP_022113851.1	7.69	1	1		2.38	1	1		6.19	2	2		6.19	2	2		6.19	2	3		0	0	0		0	0	0		0	0	0	eukaryotic initiation factor 4A [Pieris rapae]	NA
XP_022116261.1	1.95	1	1		0	0	0		1.67	1	1		0	0	0		4.46	3	4		0	0	0		0	0	0		0	0	0	heat shock protein 83 [Pieris rapae]	NA
XP_022127200.1	5.16	1	1		0	0	0		5.41	1	1		0	0	0		6.08	2	2		0	0	0		0	0	0		0	0	0	60S ribosomal protein L26 [Pieris rapae]	NA
XP_022116175.1	6.83	1	1		5.96	3	3		0	0	0		0	0	0		0	0	0		0	0	0		0	0	0		0	0	0	GDP-fucose protein O-fucosyltransferase 2 [Pieris rapae]	NA
XP_022112908.1	3.1	1	1		2.01	2	2		1.42	1	1		2.49	2	2		3.2	3	3		0	0	0		0	0	0		0	0	0	translation elongation factor 2 [Pieris rapae]	NA
XP_022114650.1	3.13	1	1		0	0	0		2.99	1	1		0	0	0		5.22	2	2		0	0	0		0	0	0		0	0	0	26S proteasome regulatory subunit 8 [Pieris rapae]	NA
XP_022115800.1	5.29	1	1		0	0	0		2.8	1	1		0	0	0		5.14	2	2		0	0	0		0	0	0		0	0	0	26S proteasome regulatory subunit 6A-B [Pieris rapae]	NA
XP_022129420.1	3.54	1	1		0	0	0		2.73	1	1		0	0	0		4.78	2	2		0	0	0		0	0	0		0	0	0	26S proteasome regulatory subunit 4 [Pieris rapae]	NA
XP_022114129.1	3.98	1	1		0	0	0		1.33	1	1		0	0	0		3.25	2	2		0	0	0		0	0	0		0	0	0	LOW QUALITY PROTEIN: NADPH:adrenodoxin oxidoreductase, mitochondrial-like [Pieris rapae]	NA
XP_022116169.1	7.26	1	1		3.87	3	3		0	0	0		0	0	0		0	0	0		0	0	0		2.23	2	2		6.1	5	5	uncharacterized protein LOC111004416 [Pieris rapae]	NA
XP_022124544.1	2.38	1	1		0	0	0		0.72	1	1		0	0	0		1.28	2	2		0	0	0		0	0	0		0	0	0	cullin-associated NEDD8-dissociated protein 1 [Pieris rapae]	NA
XP_022130990.1	1.67	1	1		1.76	2	2		0	0	0		0.92	1	1		0	0	0		0	0	0		0	0	0		0	0	0	dystroglycan [Pieris rapae]	NA
XP_022115179.1	6.08	1	1		0	0	0		4.92	2	3		3.13	1	1		53.02	16	36		0	0	0		0	0	0		0	0	0	tubulin beta chain [Pieris rapae]	NA
XP_022117667.1	1.83	1	1		0	0	0		4.92	2	3		3.13	1	1		46.31	14	34		0	0	0		0	0	0		0	0	0	tubulin beta-1 chain [Pieris rapae]	NA
XP_022119595.1	1.42	1	1		1.78	1	1		6.22	3	3		1.78	1	1		43.33	14	22		2	1	1		4.22	2	2		2	1	1	tubulin alpha chain [Pieris rapae]	NA
XP_022125474.1	2.99	1	1		0	0	0		4.98	2	3		3.17	1	1		44.57	14	33		4.07	1	1		0	0	0		0	0	0	tubulin beta-4B chain [Pieris rapae]	NA
XP_022126986.1	2.8	1	1		1.78	1	1		6.22	3	3		1.78	1	1		38.44	12	21		0	0	0		0	0	0		0	0	0	tubulin alpha chain [Pieris rapae]	NA
XP_022116536.1	2.73	1	1		0	0	0		19.44	3	3		19.44	3	3		25.56	3	3		0	0	0		0	0	0		0	0	0	ADP-ribosylation factor 2 [Pieris rapae]	NA
XP_022115841.1	1.33	1	1		17.56	7	8		13.7	2	2		6.64	2	2		16.06	3	4		0	0	0		0	0	0		21.41	5	6	uncharacterized protein LOC110992824 [Pieris rapae]	NA
XP_022131136.1	1.64	1	1		2.16	1	1		7.06	3	3		5.1	2	3		9.41	4	4		0	0	0		0	0	0		0	0	0	ATP synthase subunit beta, mitochondrial [Pieris rapae]	NA
XP_022117435.1	0.72	1	1		0	0	0		3.82	1	2		3.05	1	1		11.45	3	4		0	0	0		6.87	2	2		0	0	0	14-3-3 protein epsilon [Pieris rapae]	NA
XP_022113272.1	0.92	1	1		13.77	4	5		0	0	0		0	0	0		0	0	0		0	0	0		0	0	0		7.97	2	2	somatomedin-B and thrombospondin type-1 domain-containing protein-like [Pieris rapae]	NA
XP_022123502.1	6.94	2	2		1.95	1	1		6.37	3	3		4.6	2	3		6.55	3	3		0	0	0		0	0	0		0	0	0	ATP synthase subunit beta, mitochondrial-like [Pieris rapae]	NA
XP_022119639.1	6.94	2	2		7.74	2	2		3.72	1	1		3.72	1	1		0	0	0		0	0	0		0	0	0		0	0	0	poly(U)-specific endoribonuclease homolog [Pieris rapae]	NA
XP_022115935.1	4.67	2	2		2.07	1	1		9.87	3	4		4.62	2	2		4.62	2	3		0	0	0		0	0	0		0	0	0	heat shock protein 68-like [Pieris rapae]	NA
XP_022115461.1	7.01	2	2		0	0	0		3.08	2	2		5.43	3	4		7.07	3	3		0	0	0		0	0	0		0	0	0	ATP synthase subunit alpha, mitochondrial [Pieris rapae]	NA
XP_022130552.1	4.67	2	2		0	0	0		5.79	2	2		0	0	0		0	0	0		0	0	0		0	0	0		0	0	0	60S ribosomal protein L9 [Pieris rapae]	NA
XP_022125412.1	13.33	2	2		0	0	0		4.52	2	2		2.41	1	1		0	0	0		0	0	0		0	0	0		0	0	0	glyceraldehyde-3-phosphate dehydrogenase 2-like [Pieris rapae]	NA
XP_022114481.1	5.78	2	2		2.17	1	1		2.17	1	1		0	0	0		2.17	1	1		0	0	0		0	0	0		0	0	0	heat shock 70 kDa protein cognate 5 [Pieris rapae]	NA
XP_022119805.1	4.51	2	3		0	0	0		2.76	2	2		0	0	0		0	0	0		0	0	0		0	0	0		0	0	0	ribonucleoside-diphosphate reductase large subunit [Pieris rapae]	NA
XP_022122468.1	6.87	2	3		25.27	7	7		8.78	2	2		11.7	3	4		44.41	13	35		0	0	0		0	0	0		0	0	0	actin-5C [Pieris rapae]	NA
XP_022120771.1	6.16	2	2		17.55	5	5		7.45	2	2		10.37	3	4		27.66	9	31		11.17	4	14		17.02	5	10		29.52	9	10	actin, muscle [Pieris rapae]	NA
XP_022125118.1	4.07	2	3		13.29	5	5		0	0	0		5.56	1	1		0	0	0		0	0	0		0	0	0		0	0	0	serine protease snake-like [Pieris rapae]	PrHP9
XP_022118879.1	8.31	2	2		12.78	5	6		1.67	1	1		10.37	4	4		0	0	0		0	0	0		0	0	0		0	0	0	gelsolin-like [Pieris rapae]	NA
XP_022129796.1	4.62	2	3		5.42	1	1		10.84	2	3		10.84	2	2		5.42	1	1		0	0	0		0	0	0		0	0	0	ras-related protein Rab-1A [Pieris rapae]	NA
XP_022128468.1	2.54	2	2		0	0	0		9.96	2	2		0	0	0		8.37	2	2		0	0	0		0	0	0		0	0	0	40S ribosomal protein S3 [Pieris rapae]	NA
XP_022116681.1	5.79	2	2		4.43	2	2		9.01	4	7		6.87	3	3		6.72	3	4		0	0	0		0	0	0		0	0	0	heat shock protein 68-like [Pieris rapae]	NA
XP_022121707.1	4.52	2	2		5.54	3	3		2.18	1	1		2.18	1	1		0	0	0		1.68	1	1		1.68	1	1		6.88	3	3	nucleobindin-2 isoform X2 [Pieris rapae]	NA
XP_022114482.1	4.2	2	2		39.8	6	12		31.34	4	7		36.32	5	7		21.89	3	3		0	0	0		9.95	2	2		13.93	2	3	uncharacterized protein LOC110993672 [Pieris rapae]	NA
XP_022122797.1	2.76	2	2		7.8	1	1		0	0	0		7.8	1	1		0	0	0		0	0	0		0	0	0		0	0	0	ferritin subunit [Pieris rapae]	NA
XP_022115609.1	11.7	3	4		6.91	4	4		2.06	1	1		2.06	1	1		0	0	0		0	0	0		0	0	0		2.06	1	1	P17/29C-like protein DDB_G0287399 [Pieris rapae]	NA
XP_022114279.1	10.37	3	4		12.23	5	8		1.93	1	1		0	0	0		0	0	0		0	0	0		3	1	1		6.87	3	3	uncharacterized protein CG3556 isoform X2 [Pieris rapae]	NA
XP_022129893.1	9.66	3	3		6.51	4	4		7.14	3	5		8.73	4	4		4.6	2	3		2.06	1	1		7.14	3	3		4.6	2	2	heat shock protein 68-like [Pieris rapae]	NA
XP_022121098.1	7.41	3	3		6.88	4	5		2.42	1	1		2.42	1	1		0	0	0		0	0	0		0	0	0		2.42	1	1	fibrillin-1-like [Pieris rapae]	NA
XP_022113296.1	14.78	3	3		31.08	9	15		21.85	4	6		19.38	4	4		13.54	3	4		0	0	0		3.08	1	1		2.15	1	1	macrophage mannose receptor 1-like [Pieris rapae]	NA
XP_022118907.1	13.15	3	3		25.56	20	35		24.6	18	34		20.68	13	23		13.04	8	9		0	0	0		0	0	0		0	0	0	inter-alpha-trypsin inhibitor heavy chain H4-like isoform X3 [Pieris rapae]	NA
XP_022115496.1	6.87	3	5		6.93	3	4		9.74	5	8		8.23	4	5		11.69	5	6		1.73	1	1		0	0	0		6.93	3	3	elongation factor 1-alpha-like [Pieris rapae]	NA
XP_022121474.1	6.88	3	3		26.03	6	8		9.93	3	3		14.38	3	3		6.51	2	2		0	0	0		0	0	0		0	0	0	spherulin-2A-like [Pieris rapae]	NA
XP_022115714.1	31.34	4	9		28.63	7	7		3.85	1	1		12.39	3	4		0	0	0		0	0	0		3.85	1	1		12.39	3	3	beta-hexosaminidase subunit alpha-like, partial [Pieris rapae]	NA
XP_022119475.1	22.94	4	4		11.43	7	7		8.1	5	5		13.02	7	7		1.16	1	1		0	0	0		7.38	5	5		13.17	9	9	phenoloxidase subunit 2-like isoform X1 [Pieris rapae]	NA
XP_022117962.1	10.74	4	5		11.01	6	6		5.96	4	6		7.65	5	5		5.66	4	5		0	0	0		5.5	3	3		9.94	5	5	heat shock 70 kDa protein cognate 3 [Pieris rapae]	NA
XP_022124148.1	9.23	4	4		15.27	9	9		4.55	3	3		4.85	3	3		0	0	0		0	0	0		1.91	1	1		1.47	1	1	phenoloxidase subunit 1 isoform X2 [Pieris rapae]	NA
XP_022130952.1	9.05	4	6		43.77	12	63		37.06	8	23		43.45	9	17		33.55	7	14		0	0	0		6.07	2	3		23	7	7	macrophage mannose receptor 1-like [Pieris rapae]	NA
XP_022119892.1	9.11	4	4		26.34	13	14		8.42	5	8		9.95	6	6		17.76	8	12		1.99	1	1		4.44	2	2		11.03	6	6	heat shock 70 kDa protein cognate 4 [Pieris rapae]	NA
XP_022121564.1	22.46	5	7		32.1	11	13		28.18	10	11		28.64	9	11		12.7	4	4		0	0	0		0	0	0		0	0	0	chitinase-like protein EN03 [Pieris rapae]	NA
XP_022126663.1	8.17	5	5		26.48	13	14		13.33	6	8		15.19	7	8		0	0	0		0	0	0		1.67	1	1		5.93	3	3	beta-hexosaminidase subunit beta-like [Pieris rapae]	NA
XP_022119769.1	9.74	5	7		24.48	14	15		18.25	11	11		21.96	12	12		1.63	1	1		0	0	0		9.5	6	6		20.62	12	12	LOW QUALITY PROTEIN: transferrin [Pieris rapae]	NA
XP_022125078.1	25.68	6	7		6.16	7	7		8.06	9	9		3.37	4	4		0	0	0		0	0	0		7.55	10	10		18.26	22	24	peroxidasin [Pieris rapae]	NA
XP_022119593.1	26.92	6	7		6.92	18	23		7.19	20	24		6.41	17	19		3.37	10	10		1.12	3	3		5.16	16	17		12.78	39	46	apolipophorins [Pieris rapae]	NA
XP_022112525.1	10.56	6	6		31.56	30	133		16.13	15	15		28.47	25	60		10.88	9	12		1.85	2	2		9.88	10	10		19.98	18	19	homeobox protein 2-like [Pieris rapae]	NA
XP_022113039.1	11.62	6	8		22.21	26	111		21.95	24	60		20.83	22	55		21.26	22	37		8.04	8	9		13.83	15	24		21	21	56	uncharacterized protein LOC111001382 [Pieris rapae]	NA
XP_022120688.1	10.57	6	6		27.25	32	55		28.15	31	46		29.13	34	50		24.32	24	35		9.97	11	13		20.35	27	71		37.42	50	244	uncharacterized protein LOC110998590 [Pieris rapae]	NA
XP_022121567.1	39.94	8	27		43.94	36	72		38.35	31	54		33.82	29	41		30.36	19	21		9.72	7	7		42.48	35	57		54.73	47	113	basic juvenile hormone-suppressible protein 1-like [Pieris rapae]	NA
XP_022130638.1	17.3	8	11		35.73	59	81		37.67	59	81		32.04	48	59		21.84	35	41		6.88	10	11		25.72	45	60		45.81	78	132	uncharacterized protein LOC110998591 [Pieris rapae]	NA
XP_022121514.1	32.33	10	12		0	0	0		0	0	0		0	0	0		0	0	0		20.74	6	18		29.52	8	13		37.77	11	13	actin, cytoplasmic A3a [Pieris rapae]	NA
XP_022123298.1	21.85	10	13		0	0	0		0	0	0		0	0	0		0	0	0		0	0	0		5.86	4	5		20.52	13	14	inter-alpha-trypsin inhibitor heavy chain H4-like isoform X4 [Pieris rapae]	NA
XP_022127720.1	23.74	12	12		0	0	0		0	0	0		0	0	0		0	0	0		1.56	1	1		6.1	4	4		10.65	8	8	protein-glucosylgalactosylhydroxylysine glucosidase [Pieris rapae]	NA
XP_022121552.1	14.66	16	17		0	0	0		0	0	0		0	0	0		0	0	0		0	0	0		10.53	3	3		0	0	0	14-3-3 protein zeta isoform X1 [Pieris rapae]	NA
XP_022112947.1	7.59	19	24		0	0	0		0	0	0		0	0	0		0	0	0		0	0	0		1.36	1	1		3.56	2	2	cytosolic purine 5'-nucleotidase-like [Pieris rapae]	NA
XP_022114973.1	24	21	31		0	0	0		0	0	0		0	0	0		0	0	0		0	0	0		1.24	2	2		0.85	1	1	uncharacterized protein LOC111003772 [Pieris rapae]	NA
XP_022126961.1	22.04	27	105		0	0	0		0	0	0		0	0	0		0	0	0		0	0	0		2.83	2	2		1.11	1	1	pierisin-like isoform X2 [Pieris rapae]	NA
XP_022122990.1	26.69	28	47		0	0	0		0	0	0		0	0	0		0	0	0		0	0	0		0	0	0		1.98	2	2	lysosomal alpha-mannosidase-like [Pieris rapae]	NA
XP_022124590.1	41.54	32	47		0	0	0		0	0	0		0	0	0		0	0	0		0	0	0		1.14	1	1		1.96	2	2	uncharacterized protein LOC110996773 [Pieris rapae]	NA
XP_022122991.1	31.98	51	65		0	0	0		0	0	0		0	0	0		0	0	0		0	0	0		0	0	0		1.64	2	2	tolloid-like protein 1 [Pieris rapae]	NA
